# Genome-wide association mapping of ethanol sensitivity in the Diversity Outbred mouse population

**DOI:** 10.1101/2021.09.06.459155

**Authors:** Clarissa C. Parker, Vivek M. Philip, Daniel M. Gatti, Steven Kasparek, Andrew M. Kreuzman, Lauren Kuffler, Benjamin Mansky, Sophie Masneuf, Kayvon Sharif, Erica Sluys, Dominik Taterra, Walter M. Taylor, Mary Thomas, Oksana Polesskaya, Abraham A. Palmer, Andrew Holmes, Elissa J. Chesler

## Abstract

**Background:** A strong predictor for the development of alcohol use disorders (AUDs) is altered sensitivity to the intoxicating effects of alcohol. Individual differences in the initial sensitivity to alcohol are controlled in part by genetic factors. Mice offer a powerful tool for elucidating the genetic basis of behavioral and physiological traits relevant to AUDs; but conventional experimental crosses have only been able to identify large chromosomal regions rather than specific genes. Genetically diverse, highly recombinant mouse populations allow for the opportunity to observe a wider range of phenotypic variation, offer greater mapping precision, and thus increase the potential for efficient gene identification.

**Methods:** We have taken advantage of the Diversity Outbred (DO) mouse population to identify and precisely map quantitative trait loci (QTL) associated with ethanol sensitivity. We phenotyped 798 male J:DO mice for three measures of ethanol sensitivity: ataxia, hypothermia, and loss of the righting response. We used high density MEGAMuga and GIGAMuga arrays to obtain genotypes ranging from 77,808 – 143,259 SNPs. In addition, we performed RNA sequencing in striatum to map expression QTLs and to identify gene expression-trait correlations.

**Results:** We then applied a systems genetic strategy to identify narrow QTLs and construct the network of correlations that exist between DNA sequence, gene expression values and ethanol-related phenotypes to prioritize our list of positional candidate genes.

**Conclusions:** Our results can be used to identify alleles that contribute to AUDs in humans, elucidate causative biological mechanisms, or assist in the development of novel therapeutic interventions.
