## Supplementary Tables for "Genome-wide association mapping of ethanol sensitivity in the Diversity Outbred mouse population"

### Sheet: LORR Chromosome 2
						Expression Annotations		Phenotypic Annotations
Order	Gene Symbol	Gene Name	eQTL	D′ > .8	Correlated haplotype expression	GeXD	EBI EA	MP	NHGRI	PubMed	Relevance to ethanol, LORR, SUD	Citations
30	1810024B03Rik	RIKEN cDNA 1810024B03 gene	X				X
50	Acoxl	acyl-Coenzyme A oxidase-like
38	Adra2b	adrenergic receptor, alpha 2b	X			X	X	X			behavior/neurological phenotype (sedation); J:89316	Hunter JC; Fontana DJ; Hedley LR; Jasper JR; Lewis R; Link RE; Secchi R; Sutton J; Eglen RM 1997
53	Anapc1	anaphase promoting complex subunit 1	X	X	X		X
26	Ap4e1	adaptor-related protein complex AP-4, epsilon 1	X			X	X	X			abnormal sleep behavior; J:211773	Mouse Genome Informatics and the International Mouse Phenotyping Consortium (IMPC) 2014
37	Astl	astacin-like metalloendopeptidase (M12 family)
18	Atp8b4	ATPase, class I, type 8B, member 4
51	Bcl2l11	BCL2-like 11 (apoptosis facilitator)	X			X	X
27	Blvra	biliverdin reductase A	X				X
49	Bub1	BUB1, mitotic checkpoint serine/threonine kinase				X	X
8	Cep152	centrosomal protein 152	X	X	X	X	X				Voluntary ethanol consumption	Mulligan et al 2006
62	Chchd5	coiled-coil-helix-coiled-coil-helix domain containing 5	X				X
32	Ciao1	cytosolic iron-sulfur protein assembly 1				X	X
64	Ckap2l	cytoskeleton associated protein 2-like				X	X
12	Cops2	COP9 signalosome subunit 2				X	X
3	Ctxn2	cortexin 2	X				X
16	Dtwd1	DTW domain containing 1	X				X
36	Dusp2	dual specificity phosphatase 2				X	X
5	Dut	deoxyuridine triphosphatase	X			X	X		X		alcohol consumption measurement	Whitfield JB 2018
10	Eid1	EP300 interacting inhibitor of differentiation 1	X	X		GRAY	X
67	F830045P16Rik	RIKEN cDNA F830045P16 gene					X
40	Fahd2a	fumarylacetoacetate hydrolase domain containing 2A	X	X	X		X
14	Fam227b	family with sequence similarity 227, member B					X
56	Fbln7	fibulin 7	X	X		X	X
6	Fbn1	fibrillin 1	X			X	X		X		alcohol drinking	Feitosa MF 2018
15	Fgf7	fibroblast growth factor 7				X	X
21	Gabpb1	GA repeat binding protein, beta 1	X			X	X
13	Galk2	galactokinase 2	X			X	X
34	Gm10766	predicted gene 10766					X
17	Gm17555	predicted gene, 17555					X
7	Gm9913	predicted gene 9913
39	Gpat2	glycerol-3-phosphate acyltransferase 2, mitochondrial					X
20	Hdc	histidine decarboxylase				X	X	X			abnormal behavioral response to amphetamine; J:220412, abnormal GABA-mediated receptor currents; J:188103	Castellan Baldan L; Pittenger C 2014; Zecharia AY; Yu X; Gotz T; Ye Z; Carr DR; Wulff P; Bettler B; Vyssotski AL; Brickley SG; Franks NP; Wisden W 2012
65	Il1a	interleukin 1 alpha				GRAY	X
66	Il1b	interleukin 1 beta				GRAY	X
29	Itpripl1	inositol 1,4,5-triphosphate receptor interacting protein-like 1					X				differential expression in PAG following binge-like alcohol consumption in alcohol-preferring rats	McClintick et al 2016
41	Kcnip3	Kv channel interacting protein 3, calsenilin	X			X	X
45	Mal	myelin and lymphocyte protein, T cell differentiation protein				X	X			X	differential expression in CeA of HS-CC mice selected for ethanol preference	Colville et al 2018
46	Mall	mal, T cell differentiation protein-like					X
54	Mertk	MER proto-oncogene tyrosine kinase	X	X	X	X	X
44	Mrps5	mitochondrial ribosomal protein S5	X		X		X
48	Mtln	mitoregulin				GRAY	X
2	Myef2	myelin basic protein expression factor 2, repressor				X	X
28	Ncaph	non-SMC condensin I complex, subunit H				X	X
47	Nphp1	nephronophthisis 1 (juvenile) homolog (human)	X			X	X
69	Pdyn	prodynorphin	X	X		X	X	X		X	ethanol consumption, alcohol dependence,heroin/cocaine addiction, alcoholism	Blednov YA; Walker D; Martinez M; Harris RA 2006J:198039, J:124482; Winham SJ 2015; Karpyak et al 2013; D'Addario et al 2017; Clarke TK 2012; Flory JD et al 2011
61	Polr1b	polymerase (RNA) I polypeptide B	X			X	X		X		smoking status	Karlsson Linner R 2019
42	Prom2	prominin 2				X	X
11	Secisbp2l	SECIS binding protein 2-like	X				X		X		alcohol consumption, drinks per week	Karlsson Linner R, Biroli P 2019
9	Shc4	SHC (Src homology 2 domain containing) family, member 4				X	X
68	Sirpa	signal-regulatory protein alpha	X			X	X
4	Slc12a1	solute carrier family 12, member 1				GRAY	X
63	Slc20a1	solute carrier family 20, member 1	X			X	X
1	Slc24a5	solute carrier family 24, member 5				X	X
19	Slc27a2	solute carrier family 27 (fatty acid transporter), member 2	X		X	X	X
31	Snrnp200	small nuclear ribonucleoprotein 200 (U5)				X	X
52	Spdye4c	speedy/RINGO cell cycle regulator family, member E4C
25	Sppl2a	signal peptide peptidase like 2A	X	X	X		X				Differential expression in PFC of BXD mice following acute ethanol ; Differential expression in hippocampus of alcohol and cocaine abusers	Wolen et al 2012; Farris et al 2015
35	Stard7	START domain containing 7	X			X	X
33	Tmem127	transmembrane protein 127	X			X	X
55	Tmem87b	transmembrane protein 87B				X	X			X	differential expression in CeA of HS-CC mice selected for ethanol preference	Colville et al 2018
24	Trpm7	transient receptor potential cation channel, subfamily M, member 7				X	X
60	Ttl	tubulin tyrosine ligase	X			X	X		X		alcohol consumption, drinks per week; smoking initiation, lifetime smoking index	Liu M, Jiang Y, Wedow R, 2019; Wootton RE et al 2019
23	Usp50	ubiquitin specific peptidase 50	X				X
22	Usp8	ubiquitin specific peptidase 8	X			X	X
59	Vinac1	vinculin/alpha-catenin family member 1					X
58	Zc3h6	zinc finger CCCH type containing 6				GRAY	X
57	Zc3h8	zinc finger CCCH type containing 8	X	X		X	X
43	Zfp661	zinc finger protein 661	X	X		GRAY	X

### Sheet: Striatal Gene Expression
Gene Symbol	chr	start	stop	gene.id	marker.id	eQTL lod	A/J	C57BL/6J	129S1/SvImJ	NOD/LtJ	NZO/HlLtJ	CAST/EiJ	PWK/PhJ	WSB/EiJ
1810024B03Rik	2	127.186	127.208	ENSMUSG00000044145	UNC3924665	9.662	-0.569789	0.0868442	0.358458	0.135312	0.27179	-0.94914	1.04747	-0.221461
Acoxl	#N/A	#N/A	#N/A	#N/A	#N/A	#N/A	#N/A	#N/A	#N/A	#N/A	#N/A	#N/A	#N/A	#N/A
Adra2b	2	127.363	127.367	ENSMUSG00000058620	UNCHS006624	23.1629	0.245053	-0.882017	0.676611	0.515499	0.588822	-0.0979779	-0.839473	1.15055
Anapc1	2	128.61	128.687	ENSMUSG00000014355	UNCHS006691	19.0031	0.136677	0.20283	0.591534	0.587199	-0.113729	-2.12662	0.205487	-0.781565
Ap4e1	2	127.009	127.07	ENSMUSG00000001998	UNC020187887	49.8415	-1.65827	0.85985	0.821711	0.128318	0.826286	-0.282018	-0.0702667	-1.25721
Astl	#N/A	#N/A	#N/A	#N/A	#N/A	#N/A	#N/A	#N/A	#N/A	#N/A	#N/A	#N/A	#N/A	#N/A
Atp8b4	#N/A	#N/A	#N/A	#N/A	#N/A	#N/A	#N/A	#N/A	#N/A	#N/A	#N/A	#N/A	#N/A	#N/A
Bcl2l11	2	128.126	128.163	ENSMUSG00000027381	UNC3907037	7.68773	0.0573369	0.409892	-0.319749	0.245183	-1.07931	-0.464644	-0.495552	0.264429
Blvra	2	127.071	127.097	ENSMUSG00000001999	UNCHS006635	24.9335	-0.905807	0.906216	0.758521	0.7504	0.732512	0.778705	0.421297	-0.618213
Bub1	#N/A	#N/A	#N/A	#N/A	#N/A	#N/A	#N/A	#N/A	#N/A	#N/A	#N/A	#N/A	#N/A	#N/A
Cep152	2	125.55	125.625	ENSMUSG00000068394	UNC3911962	17.4287	-0.585991	-0.530478	-0.57085	-0.398339	-0.493207	0.813543	1.34532	0.124707
Chchd5	2	129.13	129.134	ENSMUSG00000037938	UNC3947069	20.8779	0.330289	0.320967	1.21225	1.07666	0.946852	1.02157	-0.169165	-0.70498
Ciao1	#N/A	#N/A	#N/A	#N/A	#N/A	#N/A	#N/A	#N/A	#N/A	#N/A	#N/A	#N/A	#N/A	#N/A
Ckap2l	#N/A	#N/A	#N/A	#N/A	#N/A	#N/A	#N/A	#N/A	#N/A	#N/A	#N/A	#N/A	#N/A	#N/A
Cops2	#N/A	#N/A	#N/A	#N/A	#N/A	#N/A	#N/A	#N/A	#N/A	#N/A	#N/A	#N/A	#N/A	#N/A
Ctxn2	2	125.137	125.148	ENSMUSG00000074872	UNCHS006562	12.0548	0.133774	-0.432333	-0.254568	1.79891	0.148299	0.577355	0.502347	-0.104096
Dtwd1	2	126.152	126.165	ENSMUSG00000023330	UNCHS006608	26.0345	-0.264003	-0.453001	-0.183859	-0.0233819	-0.352661	0.262944	2.34022	-0.0470513
Dusp2	#N/A	#N/A	#N/A	#N/A	#N/A	#N/A	#N/A	#N/A	#N/A	#N/A	#N/A	#N/A	#N/A	#N/A
Dut	2	125.247	125.259	ENSMUSG00000027203	UNCHS006579	58.1455	0.9836	0.931786	0.894341	-0.881415	1.22054	-0.385881	-1.99049	0.556221
Eid1	2	125.673	125.676	ENSMUSG00000091337	UNCHS006613	11.5035	-0.100724	-0.0559488	-0.126358	-0.691757	0.422996	-0.311976	0.430039	-1.05321
F830045P16Rik	#N/A	#N/A	#N/A	#N/A	#N/A	#N/A	#N/A	#N/A	#N/A	#N/A	#N/A	#N/A	#N/A	#N/A
Fahd2a	2	127.436	127.445	ENSMUSG00000027371	UNCHS006654	47.823	0.996137	-0.435993	0.931662	0.738672	1.27172	-1.57078	-1.36913	-0.361921
Fam227b	#N/A	#N/A	#N/A	#N/A	#N/A	#N/A	#N/A	#N/A	#N/A	#N/A	#N/A	#N/A	#N/A	#N/A
Fbln7	2	128.863	128.897	ENSMUSG00000027386	UNC3947069	31.6242	-0.466919	-0.347524	-0.333742	0.174968	-0.178501	1.0702	-0.351143	1.58895
Fbn1	2	125.301	125.508	ENSMUSG00000027204	UNCHS006618	19.3214	-0.809318	-0.16111	0.0508908	0.645203	-0.448078	-0.206606	1.61263	-0.289932
Fgf7	#N/A	#N/A	#N/A	#N/A	#N/A	#N/A	#N/A	#N/A	#N/A	#N/A	#N/A	#N/A	#N/A	#N/A
Gabpb1	2	126.627	126.677	ENSMUSG00000027361	UNCHS006608	34.0016	-0.488369	-0.869427	-0.177623	-0.188749	-0.914784	-0.500172	2.22709	-0.792726
Galk2	2	125.859	125.984	ENSMUSG00000027207	JAX00502226	21.7756	-0.14965	0.700033	-0.796055	-0.652916	-0.472768	0.757008	-0.614882	0.978419
Gm10766	#N/A	#N/A	#N/A	#N/A	#N/A	#N/A	#N/A	#N/A	#N/A	#N/A	#N/A	#N/A	#N/A	#N/A
Gm17555	#N/A	#N/A	#N/A	#N/A	#N/A	#N/A	#N/A	#N/A	#N/A	#N/A	#N/A	#N/A	#N/A	#N/A
Gm9913	#N/A	#N/A	#N/A	#N/A	#N/A	#N/A	#N/A	#N/A	#N/A	#N/A	#N/A	#N/A	#N/A	#N/A
Gpat2	#N/A	#N/A	#N/A	#N/A	#N/A	#N/A	#N/A	#N/A	#N/A	#N/A	#N/A	#N/A	#N/A	#N/A
Hdc	#N/A	#N/A	#N/A	#N/A	#N/A	#N/A	#N/A	#N/A	#N/A	#N/A	#N/A	#N/A	#N/A	#N/A
Il1a	#N/A	#N/A	#N/A	#N/A	#N/A	#N/A	#N/A	#N/A	#N/A	#N/A	#N/A	#N/A	#N/A	#N/A
Il1b	#N/A	#N/A	#N/A	#N/A	#N/A	#N/A	#N/A	#N/A	#N/A	#N/A	#N/A	#N/A	#N/A	#N/A
Itpripl1	2	127.139	127.143	ENSMUSG00000074825	UNC7815041	7.09601	0	0	0	0	0	0	0	0
Kcnip3	2	127.456	127.522	ENSMUSG00000079056	UNCHS006664	59.1256	-0.458798	0.78923	-0.631581	-0.451091	-0.457447	2.5763	-1.18637	1.19275
Mal	2	127.633	127.657	ENSMUSG00000027375	UNCHS026965	8.98752	0	0	0	0	0	0	0	0
Mall	#N/A	#N/A	#N/A	#N/A	#N/A	#N/A	#N/A	#N/A	#N/A	#N/A	#N/A	#N/A	#N/A	#N/A
Mertk	2	128.699	128.803	ENSMUSG00000014361	UNCHS006689	19.26	0.627482	0.0209503	0.0354709	0.102111	0.48219	-1.90741	0.584371	-0.61923
Mrps5	2	127.587	127.607	ENSMUSG00000027374	UNCHS006654	13.6394	0.415649	0.18306	0.473255	0.381762	0.951774	-0.932696	-1.0316	0.000817801
Mtln	2	127.791	127.792	ENSMUSG00000051319	UNCHS006663	30.6437	1.33347	1.40235	0.327833	-0.373311	0.330541	-0.174555	-0.367507	-0.700211
Myef2	#N/A	#N/A	#N/A	#N/A	#N/A	#N/A	#N/A	#N/A	#N/A	#N/A	#N/A	#N/A	#N/A	#N/A
Ncaph	#N/A	#N/A	#N/A	#N/A	#N/A	#N/A	#N/A	#N/A	#N/A	#N/A	#N/A	#N/A	#N/A	#N/A
Nphp1	2	127.741	127.789	ENSMUSG00000027378	JAX00502751	31.0961	-0.431722	1.03194	0.250708	0.381411	0.474067	-0.871409	-1.84685	0.540972
Pdyn	2	129.687	129.7	ENSMUSG00000027400	UNC3966057	23.0843	1.11936	1.32945	0.369176	-0.114665	0.648209	0.103086	-0.0424001	-0.604397
Polr1b	2	129.101	129.128	ENSMUSG00000027395	UNCHS006711	17.6129	0.301031	0.50044	-0.956345	-0.934186	-0.619006	-0.177598	-0.255712	0.656726
Prom2	#N/A	#N/A	#N/A	#N/A	#N/A	#N/A	#N/A	#N/A	#N/A	#N/A	#N/A	#N/A	#N/A	#N/A
Secisbp2l	2	125.737	125.783	ENSMUSG00000035093	JAX00502468	8.20634	-1.25353	-0.262825	-0.149624	-0.636972	-0.374675	-0.331851	0.171555	-0.13842
Shc4	#N/A	#N/A	#N/A	#N/A	#N/A	#N/A	#N/A	#N/A	#N/A	#N/A	#N/A	#N/A	#N/A	#N/A
Sirpa	2	129.593	129.632	ENSMUSG00000037902	UNCHS006737	36.1822	0.60512	0.361513	0.343877	-0.383394	0.732701	-0.41558	-1.56618	1.20358
Slc12a1	#N/A	#N/A	#N/A	#N/A	#N/A	#N/A	#N/A	#N/A	#N/A	#N/A	#N/A	#N/A	#N/A	#N/A
Slc20a1	2	129.199	129.212	ENSMUSG00000027397	UNCHS006713	10.8026	-0.537857	-0.654741	0.381646	0.549521	0.752083	-0.0320471	-0.678108	-0.189389
Slc24a5	#N/A	#N/A	#N/A	#N/A	#N/A	#N/A	#N/A	#N/A	#N/A	#N/A	#N/A	#N/A	#N/A	#N/A
Slc27a2	2	126.552	126.588	ENSMUSG00000027359	UNC3911440	26.246	0.693795	0.489227	0.365112	0.454232	0.889229	-2.29924	-0.757605	0.121003
Snrnp200	#N/A	#N/A	#N/A	#N/A	#N/A	#N/A	#N/A	#N/A	#N/A	#N/A	#N/A	#N/A	#N/A	#N/A
Spdye4c	#N/A	#N/A	#N/A	#N/A	#N/A	#N/A	#N/A	#N/A	#N/A	#N/A	#N/A	#N/A	#N/A	#N/A
Sppl2a	2	126.89	126.933	ENSMUSG00000027366	UNC3923087	36.9088	-0.0835967	0.112089	0.60315	0.321403	0.225061	-2.07231	-0.917972	-1.31481
Stard7	2	127.27	127.299	ENSMUSG00000027367	UNCHS006664	10.8672	0.082669	-0.313258	-0.308523	0.368469	-0.0659896	-0.427578	-1.63088	0.142083
Tmem127	2	127.248	127.261	ENSMUSG00000034850	UNCHS006664	39.8844	0.502769	0.0448432	0.723265	1.1307	0.86359	-0.380888	-2.30209	0.38963
Tmem87b	#N/A	#N/A	#N/A	#N/A	#N/A	#N/A	#N/A	#N/A	#N/A	#N/A	#N/A	#N/A	#N/A	#N/A
Trpm7	#N/A	#N/A	#N/A	#N/A	#N/A	#N/A	#N/A	#N/A	#N/A	#N/A	#N/A	#N/A	#N/A	#N/A
Ttl	2	129.066	129.096	ENSMUSG00000027394	UNC3948680	15.5398	0.513547	-0.160672	1.1518	0.105298	0.734081	0.12614	-0.560271	-0.593945
Usp50	2	126.709	126.783	ENSMUSG00000027364	UNCHS006618	9.52561	0.350301	0.120944	0.413827	-0.320551	0.269344	-0.333869	-0.84507	-0.722023
Usp8	2	126.707	126.759	ENSMUSG00000027363	JAX00099801	16.1343	-0.520878	-0.599825	-0.610112	-0.80979	-0.738564	0.218995	1.15357	-0.273791
Vinac1	2	129.024	129.066	ENSMUSG00000079051	UNC3948969	45.4513	-0.16201	0.290084	-0.123081	-0.0183392	-0.271083	-0.224713	-2.08865	1.43459
Zc3h6	#N/A	#N/A	#N/A	#N/A	#N/A	#N/A	#N/A	#N/A	#N/A	#N/A	#N/A	#N/A	#N/A	#N/A
Zc3h8	2	128.926	128.944	ENSMUSG00000027387	UNC3950369	24.0165	0.457751	0.300738	0.315343	-0.778246	0.161692	-1.05145	-1.87445	-0.370061
Zfp661	2	127.575	127.587	ENSMUSG00000034800	UNCHS006668	10.0571	0.190597	-0.372891	0.0657448	0.209094	0.424165	1.25471	-0.66024	-0.582097
